# The Species-specific Acquisition and Diversification of a Novel Family of Killer Toxins in Budding Yeasts of the Saccharomycotina

**DOI:** 10.1101/2020.10.05.322909

**Authors:** Lance R. Fredericks, Mark D. Lee, Angela M. Crabtree, Josephine M. Boyer, Emily A. Kizer, Nathan T. Taggart, Samuel S. Hunter, Courtney B. Kennedy, Cody G. Willmore, Nova M. Tebbe, Jade S. Harris, Sarah N. Brocke, Paul A. Rowley

## Abstract

Killer toxins are extracellular antifungal proteins that are produced by a wide variety of fungi, including *Saccharomyces* yeasts. Although many *Saccharomyces* killer toxins have been previously identified, their evolutionary origins remain uncertain given that many of the se genes have been mobilized by double-stranded RNA (dsRNA) viruses. A survey of yeasts from the *Saccharomyces* genus has identified a novel killer toxin with a unique spectrum of activity produced by *Saccharomyces paradoxus*. The expression of this novel killer toxin is associated with the presence of a dsRNA totivirus and a satellite dsRNA. Genetic sequencing of the satellite dsRNA confirmed that it encodes a killer toxin with homology to the canonical ionophoric K1 toxin from *Saccharomyces cerevisiae* and has been named K1-like (K1L). Genomic homologs of K1L were identified in six non-*Saccharomyces* yeast species of the Saccharomycotina subphylum, predominantly in subtelomeric regions of the yeast genome. The sporadic distribution of these genes supports their acquisition by horizontal gene transfer followed by diversification, with evidence of gene amplification and positive natural selection. When ectopically expressed in *S. cerevisiae* from cloned cDNAs, both K1L and its homologs can inhibit the growth of competing yeast species, confirming the discovery of a new family of biologically active killer toxins. The phylogenetic relationship between K1L and its homologs suggests gene flow via dsRNAs and DNAs across taxonomic divisions to enable the acquisition of a diverse arsenal of killer toxins for use in niche competition.
